# Substantial somatic genomic variation and selection for *BCOR* mutations in human induced pluripotent stem cells

**DOI:** 10.1101/2021.02.04.429731

**Authors:** Foad J Rouhani, Xueqing Zou, Petr Danecek, Tauanne Dias Amarante, Gene Koh, Qianxin Wu, Yasin Memari, Richard Durbin, Inigo Martincorena, Andrew R Bassett, Daniel Gaffney, Serena Nik-Zainal

## Abstract

Human Induced Pluripotent Stem Cells (hiPSC) are an established patient-specific model system where opportunities are emerging for cell-based therapies. We contrast hiPSCs derived from different tissues, skin and blood, in the same individual. We show extensive single-nucleotide mutagenesis in all hiPSC lines, although fibroblast-derived hiPSCs (F-hiPSCs) are particularly heavily mutagenized by ultraviolet(UV)-related damage. We utilize genome sequencing data on 454 F-hiPSCs and 44 blood-derived hiPSCs (B-hiPSCs) to gain further insights. Across 324 whole genome sequenced(WGS) F-hiPSCs derived by the Human Induced Pluripotent Stem Cell Initiative (HipSci), UV-related damage is present in ~72% of cell lines, sometimes causing substantial mutagenesis (range 0.25-15 per Mb). Furthermore, we find remarkable genomic heterogeneity between independent F-hiPSC clones derived from the same reprogramming process in the same donor, due to oligoclonal populations within fibroblasts. Combining WGS and exome-sequencing data of 452 HipSci F-hiPSCs, we identify 272 predicted pathogenic mutations in cancer-related genes, of which 21 genes were hit recurrently three or more times, involving 77 (17%) lines. Notably, 151 of 272 mutations were present in starting fibroblast populations suggesting that more than half of putative driver events in F-hiPSCs were acquired *in vivo*. In contrast, B-hiPSCs reprogrammed from erythroblasts show lower levels of genome-wide mutations (range 0.28-1.4 per Mb), no UV damage, but a strikingly high prevalence of acquired *BCOR* mutations of ~57%, indicative of strong selection pressure. All hiPSCs had otherwise stable, diploid genomes on karyotypic pre-screening, highlighting how copy-number-based approaches do not have the required resolution to detect widespread nucleotide mutagenesis. This work strongly suggests that models for cell-based therapies require detailed nucleotide-resolution characterization prior to clinical application.
