## Supplementary material for "Substantial somatic genomic variation and selection for *BCOR* mutations in human induced pluripotent stem cells": Table_S2_skin_blood_subs_indels_burden

### Sheet: Table_S1_skin_blood_subs_indels
Sample	tissue	doublesubs	subs	indels	rearrangements	ploidy
HPSI0114i-eipl_1	skin	93	2998	162	2	2.01
HPSI0215i-fawm_4	skin	4	1152	67	4	2.05
HPSI0414i-oaqd_2	skin	105	2717	119	6	2
HPSI0414i-oaqd_3	skin	106	2129	91	4	2
HPSI0614i-paab_3	skin	115	1512	41	2	2.05
HPSI0714i-iudw_4	skin	361	4303	208	5	2.01
HPSI0914i-laey_4	skin	429	3908	185	3	2
HPSI1013i-yemz_3	skin	26	1520	110	3	2
HPSI1014i-quls_2	skin	190	2179	82	1	2
HPSI1113i-qorq_2	skin	56	1235	90	2	2.05
S2_RE19_P2	blood	4	1166	35	2	2.06
S2_RE5_P1	blood	7	1146	78	2	2.06
S2_SF2_P2	skin	17	1873	71	2	2.06
S2_SF3_P2	skin	1879	8171	226	6	2.06
S7_RE11_P2	blood	5	1281	63	2	2.06
S7_RE14_P2	blood	7	994	46	3	2.06
S7_RE17_P2	blood	4	706	43	2	2.06
S7_RE2_P2	blood	4	827	42	3	2.06
