## Supplementary material for "Substantial somatic genomic variation and selection for *BCOR* mutations in human induced pluripotent stem cells": Table_S3_HipSci_sample_summary_3experiments

### Sheet: Table_S2_sample_summary_3experi
ips	wes	wes_highcov	wgs	fibro
HPSI0114i-bezi_1	126	0	7433	HPSI0114i-bezi
HPSI0114i-bezi_3	115	0	7821	HPSI0114i-bezi
HPSI0114i-eipl_1	67	99	3261	HPSI0114i-eipl
HPSI0114i-eipl_3	96	119	5965	HPSI0114i-eipl
HPSI0114i-fikt_3	135	223	7878	HPSI0114i-fikt
HPSI0114i-iisa_1	64	0	2986	HPSI0114i-iisa
HPSI0114i-iisa_3	134	0	7913	HPSI0114i-iisa
HPSI0114i-joxm_1	488	554	21715	HPSI0114i-joxm
HPSI0114i-kolf_2	185	0	9156	HPSI0114i-kolf
HPSI0114i-kolf_3	89	0	3857	HPSI0114i-kolf
HPSI0114i-lexy_1	68	153	3486	HPSI0114i-lexy
HPSI0114i-lexy_2	48	132	2384	HPSI0114i-lexy
HPSI0114i-oevr_3	47	0	2479	HPSI0114i-oevr
HPSI0114i-rozh_4	55	164	1946	HPSI0114i-rozh
HPSI0114i-rozh_5	102	198	5703	HPSI0114i-rozh
HPSI0114i-vabj_3	55	153	2035	HPSI0114i-vabj
HPSI0114i-vass_1	350	604	17926	HPSI0114i-vass
HPSI0114i-wegi_1	0	0	4281	HPSI0114i-wegi
HPSI0114i-zapk_2	134	0	8918	HPSI0114i-zapk
HPSI0114i-zapk_3	121	0	8747	HPSI0114i-zapk
HPSI0114i-zoxy_3	49	130	2692	HPSI0114i-zoxy
HPSI0115i-aion_2	255	0	14670	HPSI0115i-aion
HPSI0115i-aion_3	248	0	15206	HPSI0115i-aion
HPSI0115i-aoxv_1	491	0	21580	HPSI0115i-aoxv
HPSI0115i-aoxv_3	480	0	20176	HPSI0115i-aoxv
HPSI0115i-bimq_4	0	0	3148	HPSI0115i-bimq
HPSI0115i-bimq_5	0	0	2618	HPSI0115i-bimq
HPSI0115i-boqx_1	0	0	14943	HPSI0115i-boqx
HPSI0115i-boqx_2	0	0	13222	HPSI0115i-boqx
HPSI0115i-gifk_1	46	43	2294	HPSI0115i-gifk
HPSI0115i-gost_2	83	0	3830	HPSI0115i-gost
HPSI0115i-hecn_3	0	0	2886	HPSI0115i-hecn
HPSI0115i-hecn_6	0	0	2370	HPSI0115i-hecn
HPSI0115i-iiyk_2	29	0	2049	HPSI0115i-iiyk
HPSI0115i-iiyk_4	60	0	2593	HPSI0115i-iiyk
HPSI0115i-iuad_2	0	0	5030	HPSI0115i-iuad
HPSI0115i-iuad_3	0	0	3511	HPSI0115i-iuad
HPSI0115i-kozf_1	0	0	1366	HPSI0115i-kozf
HPSI0115i-kozf_2	0	0	3813	HPSI0115i-kozf
HPSI0115i-melw_1	76	77	5045	HPSI0115i-melw
HPSI0115i-melw_2	64	74	3937	HPSI0115i-melw
HPSI0115i-paim_1	0	0	1170	HPSI0115i-paim
HPSI0115i-paim_3	0	0	1270	HPSI0115i-paim
HPSI0115i-payf_1	0	0	4116	HPSI0115i-payf
HPSI0115i-payf_2	0	0	4129	HPSI0115i-payf
HPSI0115i-qoog_4	76	0	6364	HPSI0115i-qoog
HPSI0115i-qoog_6	23	0	1753	HPSI0115i-qoog
HPSI0115i-rakz_6	0	0	8676	HPSI0115i-rakz
HPSI0115i-rehy_2	0	0	2612	HPSI0115i-rehy
HPSI0115i-rehy_3	0	0	2722	HPSI0115i-rehy
HPSI0115i-sehp_2	0	0	2231	HPSI0115i-sehp
HPSI0115i-sehp_3	0	0	2864	HPSI0115i-sehp
HPSI0115i-timk_2	0	0	1269	HPSI0115i-timk
HPSI0115i-timk_4	0	0	1375	HPSI0115i-timk
HPSI0115i-uolo_5	365	0	13386	HPSI0115i-uolo
HPSI0115i-uupc_2	0	0	1411	HPSI0115i-uupc
HPSI0115i-vazt_1	30	0	2367	HPSI0115i-vazt
HPSI0115i-vazt_2	33	0	2220	HPSI0115i-vazt
HPSI0115i-vehl_2	0	0	1103	HPSI0115i-vehl
HPSI0115i-vehl_3	0	0	1218	HPSI0115i-vehl
HPSI0115i-yaqw_1	0	0	12438	HPSI0115i-yaqw
HPSI0115i-yaqw_3	0	0	9997	HPSI0115i-yaqw
HPSI0115i-zihe_1	41	64	2500	HPSI0115i-zihe
HPSI0214i-datg_2	168	0	8327	HPSI0214i-datg
HPSI0214i-eiwy_1	508	0	26249	HPSI0214i-eiwy
HPSI0214i-feec_2	148	256	7855	HPSI0214i-feec
HPSI0214i-feec_3	76	150	2998	HPSI0214i-feec
HPSI0214i-fiau_1	0	0	2154	HPSI0214i-fiau
HPSI0214i-heja_1	81	126	2776	HPSI0214i-heja
HPSI0214i-heja_2	140	185	6186	HPSI0214i-heja
HPSI0214i-heth_1	72	0	5238	HPSI0214i-heth
HPSI0214i-kehc_2	64	0	4089	HPSI0214i-kehc
HPSI0214i-kucg_2	164	0	6656	HPSI0214i-kucg
HPSI0214i-pelm_1	30	60	2115	HPSI0214i-pelm
HPSI0214i-pelm_3	44	60	2282	HPSI0214i-pelm
HPSI0214i-poih_2	101	0	7079	HPSI0214i-poih
HPSI0214i-poih_4	95	0	7020	HPSI0214i-poih
HPSI0214i-rayr_1	61	0	2127	HPSI0214i-rayr
HPSI0214i-wibj_1	24	0	1051	HPSI0214i-wibj
HPSI0214i-wibj_2	75	0	2133	HPSI0214i-wibj
HPSI0215i-deyz_2	36	41	3268	HPSI0215i-deyz
HPSI0215i-deyz_3	30	49	2374	HPSI0215i-deyz
HPSI0215i-fawm_2	148	178	9823	HPSI0215i-fawm
HPSI0215i-fawm_4	44	77	2026	HPSI0215i-fawm
HPSI0215i-hipn_1	51	91	2542	HPSI0215i-hipn
HPSI0215i-hipn_2	61	89	2776	HPSI0215i-hipn
HPSI0215i-oilg_1	161	182	7134	HPSI0215i-oilg
HPSI0215i-oilg_3	169	189	7271	HPSI0215i-oilg
HPSI0215i-romx_1	0	0	1503	HPSI0215i-romx
HPSI0215i-romx_2	0	0	1499	HPSI0215i-romx
HPSI0215i-uiao_1	0	0	3670	HPSI0215i-uiao
HPSI0215i-uiao_2	0	0	7070	HPSI0215i-uiao
HPSI0215i-yoch_6	31	0	1928	HPSI0215i-yoch
HPSI0215i-zett_5	0	0	6273	HPSI0215i-zett
HPSI0314i-bipt_1	53	0	3386	HPSI0314i-bipt
HPSI0314i-bubh_1	20	136	1043	HPSI0314i-bubh
HPSI0314i-bubh_3	247	338	20407	HPSI0314i-bubh
HPSI0314i-cuhk_1	47	126	2743	HPSI0314i-cuhk
HPSI0314i-cuhk_2	48	93	2904	HPSI0314i-cuhk
HPSI0314i-fafq_1	88	0	5860	HPSI0314i-fafq
HPSI0314i-hoik_1	52	0	3406	HPSI0314i-hoik
HPSI0314i-qaqx_1	34	0	2229	HPSI0314i-qaqx
HPSI0314i-qonc_1	112	176	7523	HPSI0314i-qonc
HPSI0314i-sojd_2	51	0	2170	HPSI0314i-sojd
HPSI0314i-sojd_3	47	0	2294	HPSI0314i-sojd
HPSI0314i-wigw_2	34	54	2916	HPSI0314i-wigw
HPSI0314i-xagu_1	0	0	8833	HPSI0314i-xagu
HPSI0314i-xugn_1	89	212	1923	HPSI0314i-xugn
HPSI0314i-xugn_2	59	147	1802	HPSI0314i-xugn
HPSI0414i-ceik_1	671	0	37259	HPSI0414i-ceik
HPSI0414i-ceik_2	175	0	9344	HPSI0414i-ceik
HPSI0414i-gesg_2	94	186	5581	HPSI0414i-gesg
HPSI0414i-mita_2	105	0	6973	HPSI0414i-mita
HPSI0414i-naju_1	91	125	5624	HPSI0414i-naju
HPSI0414i-oaqd_2	73	111	4362	HPSI0414i-oaqd
HPSI0414i-oaqd_3	75	94	4867	HPSI0414i-oaqd
HPSI0414i-oikd_2	38	0	2373	HPSI0414i-oikd
HPSI0414i-oikd_5	36	0	2446	HPSI0414i-oikd
HPSI0414i-sebn_3	264	0	19665	HPSI0414i-sebn
HPSI0414i-sebn_4	271	0	19593	HPSI0414i-sebn
HPSI0414i-seru_1	53	0	3651	HPSI0414i-seru
HPSI0414i-seru_7	62	0	3638	HPSI0414i-seru
HPSI0414i-uawq_2	328	0	18427	HPSI0414i-uawq
HPSI0414i-xojn_3	260	0	19624	HPSI0414i-xojn
HPSI0514i-fiaj_1	31	152	1557	HPSI0514i-fiaj
HPSI0514i-fiaj_3	34	155	1447	HPSI0514i-fiaj
HPSI0514i-kuco_5	50	53	3199	HPSI0514i-kuco
HPSI0514i-lako_1	78	0	2817	HPSI0514i-lako
HPSI0514i-lako_2	95	0	6750	HPSI0514i-lako
HPSI0514i-letw_1	74	0	5327	HPSI0514i-letw
HPSI0514i-letw_5	42	0	2468	HPSI0514i-letw
HPSI0514i-naah_2	86	0	3778	HPSI0514i-naah
HPSI0514i-naah_4	84	0	3987	HPSI0514i-naah
HPSI0514i-oekw_2	64	0	4347	HPSI0514i-oekw
HPSI0514i-oupf_5	0	0	2901	HPSI0514i-oupf
HPSI0514i-oupf_6	0	0	4833	HPSI0514i-oupf
HPSI0514i-puie_4	83	69	2082	HPSI0514i-puie
HPSI0514i-puie_5	139	137	8045	HPSI0514i-puie
HPSI0514i-qihv_1	33	0	2854	HPSI0514i-qihv
HPSI0514i-rutc_2	38	57	2767	HPSI0514i-rutc
HPSI0514i-sohd_2	47	64	2502	HPSI0514i-sohd
HPSI0514i-sohd_3	46	61	2376	HPSI0514i-sohd
HPSI0514i-suul_1	0	0	8168	HPSI0514i-suul
HPSI0514i-suul_2	0	0	8418	HPSI0514i-suul
HPSI0514i-tert_1	24	0	1413	HPSI0514i-tert
HPSI0514i-toco_5	44	0	2530	HPSI0514i-toco
HPSI0514i-vuna_3	115	168	3643	HPSI0514i-vuna
HPSI0514i-wiii_2	55	0	2618	HPSI0514i-wiii
HPSI0514i-wiii_3	54	0	2458	HPSI0514i-wiii
HPSI0514i-xufp_1	0	0	1041	HPSI0514i-xufp
HPSI0514i-xufp_2	0	0	5232	HPSI0514i-xufp
HPSI0514i-yelp_3	101	0	6034	HPSI0514i-yelp
HPSI0514i-yelp_4	0	0	5953	HPSI0514i-yelp
HPSI0514i-yewo_4	0	0	2361	HPSI0514i-yewo
HPSI0614i-ciwj_1	283	327	17646	HPSI0614i-ciwj
HPSI0614i-ciwj_2	289	337	17861	HPSI0614i-ciwj
HPSI0614i-denw_6	52	0	2581	HPSI0614i-denw
HPSI0614i-juzt_4	0	0	4457	HPSI0614i-juzt
HPSI0614i-kegd_2	52	0	2618	HPSI0614i-kegd
HPSI0614i-lepk_1	107	0	7343	HPSI0614i-lepk
HPSI0614i-lepk_4	35	0	1435	HPSI0614i-lepk
HPSI0614i-liqa_1	20	0	1202	HPSI0614i-liqa
HPSI0614i-liqa_6	12	0	1047	HPSI0614i-liqa
HPSI0614i-lirf_5	0	0	6460	HPSI0614i-lirf
HPSI0614i-lirf_6	0	0	6416	HPSI0614i-lirf
HPSI0614i-miaj_4	64	90	4224	HPSI0614i-miaj
HPSI0614i-miaj_6	60	91	4180	HPSI0614i-miaj
HPSI0614i-oicx_2	102	161	5091	HPSI0614i-oicx
HPSI0614i-oicx_6	101	139	5092	HPSI0614i-oicx
HPSI0614i-paab_3	100	0	6979	HPSI0614i-paab
HPSI0614i-paab_4	98	0	6985	HPSI0614i-paab
HPSI0614i-puhk_2	58	0	4012	HPSI0614i-puhk
HPSI0614i-puhk_5	32	0	1728	HPSI0614i-puhk
HPSI0614i-qunz_2	0	0	5411	HPSI0614i-qunz
HPSI0614i-qunz_3	0	0	5284	HPSI0614i-qunz
HPSI0614i-uevq_4	0	0	2182	HPSI0614i-uevq
HPSI0614i-uevq_6	0	0	1784	HPSI0614i-uevq
HPSI0614i-uilk_2	72	0	2244	HPSI0614i-uilk
HPSI0614i-uilk_3	68	0	2571	HPSI0614i-uilk
HPSI0614i-voce_1	54	0	1524	HPSI0614i-voce
HPSI0614i-voce_2	55	0	1517	HPSI0614i-voce
HPSI0614i-wihj_1	105	0	6026	HPSI0614i-wihj
HPSI0614i-wihj_4	102	0	5477	HPSI0614i-wihj
HPSI0714i-burb_1	174	0	9546	HPSI0714i-burb
HPSI0714i-burb_3	172	0	8841	HPSI0714i-burb
HPSI0714i-iudw_1	140	0	10140	HPSI0714i-iudw
HPSI0714i-iudw_4	80	0	5244	HPSI0714i-iudw
HPSI0714i-jilk_3	106	0	6288	HPSI0714i-jilk
HPSI0714i-jilk_4	99	0	6203	HPSI0714i-jilk
HPSI0714i-keui_1	26	0	1468	HPSI0714i-keui
HPSI0714i-keui_4	34	0	1754	HPSI0714i-keui
HPSI0714i-kute_4	24	0	2221	HPSI0714i-kute
HPSI0714i-kute_5	38	0	2691	HPSI0714i-kute
HPSI0714i-nufh_3	58	0	2677	HPSI0714i-nufh
HPSI0714i-nufh_4	61	0	2698	HPSI0714i-nufh
HPSI0714i-oatm_1	0	0	3037	HPSI0714i-oatm
HPSI0714i-oatm_2	0	0	3126	HPSI0714i-oatm
HPSI0714i-pipw_4	251	261	14084	HPSI0714i-pipw
HPSI0714i-pipw_5	149	166	8204	HPSI0714i-pipw
HPSI0715i-aowh_2	123	0	2455	HPSI0715i-aowh
HPSI0715i-meue_4	67	0	2727	HPSI0715i-meue
HPSI0715i-meue_5	155	0	9837	HPSI0715i-meue
HPSI0715i-zaie_1	37	0	2819	HPSI0715i-zaie
HPSI0715i-zaie_5	52	0	3062	HPSI0715i-zaie
HPSI0814i-bokz_5	833	0	46090	HPSI0814i-bokz
HPSI0814i-bokz_6	833	0	46773	HPSI0814i-bokz
HPSI0814i-doao_1	182	0	9830	HPSI0814i-doao
HPSI0814i-doao_2	185	0	10782	HPSI0814i-doao
HPSI0814i-siqu_11	140	0	6509	HPSI0814i-siqu
HPSI0814i-siqu_4	153	0	6831	HPSI0814i-siqu
HPSI0814i-uepz_3	0	0	3250	HPSI0814i-uepz
HPSI0814i-uepz_4	0	0	2920	HPSI0814i-uepz
HPSI0913i-diku_1	35	90	2724	HPSI0913i-diku
HPSI0913i-eika_2	123	163	4670	HPSI0913i-eika
HPSI0913i-lise_1	50	129	1770	HPSI0913i-lise
HPSI0913i-lise_3	70	126	3384	HPSI0913i-lise
HPSI0913i-oapg_5	39	0	2477	HPSI0913i-oapg
HPSI0913i-xomm_1	0	0	7475	HPSI0913i-xomm
HPSI0913i-xomm_2	0	0	2527	HPSI0913i-xomm
HPSI0913i-xomm_3	0	0	1532	HPSI0913i-xomm
HPSI0914i-euts_1	0	0	13208	HPSI0914i-euts
HPSI0914i-euts_3	421	528	24765	HPSI0914i-euts
HPSI0914i-gine_2	297	0	20278	HPSI0914i-gine
HPSI0914i-jejf_2	40	0	2100	HPSI0914i-jejf
HPSI0914i-jejf_3	36	0	2013	HPSI0914i-jejf
HPSI0914i-kajh_2	14	21	884	HPSI0914i-kajh
HPSI0914i-kajh_3	15	24	1221	HPSI0914i-kajh
HPSI0914i-laey_4	86	212	4945	HPSI0914i-laey
HPSI0914i-laey_6	106	261	6834	HPSI0914i-laey
HPSI0914i-ouvb_2	122	0	8754	HPSI0914i-ouvb
HPSI0914i-qehq_3	36	0	2167	HPSI0914i-qehq
HPSI0914i-qehq_7	121	0	8016	HPSI0914i-qehq
HPSI0914i-rejf_2	38	0	2959	HPSI0914i-rejf
HPSI0914i-suop_2	200	0	10665	HPSI0914i-suop
HPSI0914i-suop_5	105	0	3813	HPSI0914i-suop
HPSI0914i-vaka_5	59	0	4225	HPSI0914i-vaka
HPSI0914i-yuvg_2	0	0	9237	HPSI0914i-yuvg
HPSI0914i-zerv_7	104	0	6429	HPSI0914i-zerv
HPSI0914i-zerv_8	277	0	24122	HPSI0914i-zerv
HPSI1013i-cups_3	47	0	2372	HPSI1013i-cups
HPSI1013i-garx_2	772	773	48596	HPSI1013i-garx
HPSI1013i-hiaf_1	47	0	2343	HPSI1013i-hiaf
HPSI1013i-hiaf_2	68	0	2667	HPSI1013i-hiaf
HPSI1013i-jogf_2	61	66	1303	HPSI1013i-jogf
HPSI1013i-jufd_2	31	0	1928	HPSI1013i-jufd
HPSI1013i-jufd_3	41	0	1701	HPSI1013i-jufd
HPSI1013i-kuxp_1	122	0	2234	HPSI1013i-kuxp
HPSI1013i-pamv_1	44	164	2325	HPSI1013i-pamv
HPSI1013i-pamv_3	35	140	2087	HPSI1013i-pamv
HPSI1013i-sebz_1	84	209	5978	HPSI1013i-sebz
HPSI1013i-sita_1	36	0	2502	HPSI1013i-sita
HPSI1013i-woci_1	0	0	4453	HPSI1013i-woci
HPSI1013i-woci_2	0	0	1988	HPSI1013i-woci
HPSI1013i-wopl_1	29	29	1307	HPSI1013i-wopl
HPSI1013i-wuye_2	27	67	1848	HPSI1013i-wuye
HPSI1013i-wuye_3	32	64	2047	HPSI1013i-wuye
HPSI1013i-yemz_1	50	0	2269	HPSI1013i-yemz
HPSI1013i-yemz_3	51	0	2174	HPSI1013i-yemz
HPSI1013i-zagm_1	93	0	6907	HPSI1013i-zagm
HPSI1014i-babz_3	105	0	4601	HPSI1014i-babz
HPSI1014i-bilx_1	217	0	10592	HPSI1014i-bilx
HPSI1014i-bilx_2	244	0	11984	HPSI1014i-bilx
HPSI1014i-eesb_1	57	0	3145	HPSI1014i-eesb
HPSI1014i-juuy_2	171	0	10664	HPSI1014i-juuy
HPSI1014i-kefb_1	359	0	17387	HPSI1014i-kefb
HPSI1014i-nosn_1	21	0	1113	HPSI1014i-nosn
HPSI1014i-nosn_6	308	0	23166	HPSI1014i-nosn
HPSI1014i-qayj_3	45	47	1572	HPSI1014i-qayj
HPSI1014i-qayj_4	38	52	1364	HPSI1014i-qayj
HPSI1014i-quls_2	61	0	3632	HPSI1014i-quls
HPSI1014i-riun_1	54	0	2922	HPSI1014i-riun
HPSI1014i-roug_3	38	0	3212	HPSI1014i-roug
HPSI1014i-sehl_6	146	205	8290	HPSI1014i-sehl
HPSI1014i-tixi_4	890	1111	43506	HPSI1014i-tixi
HPSI1014i-toss_3	11	32	804	HPSI1014i-toss
HPSI1014i-tuju_1	174	188	11350	HPSI1014i-tuju
HPSI1014i-tuju_4	41	59	2648	HPSI1014i-tuju
HPSI1014i-vils_1	55	160	2583	HPSI1014i-vils
HPSI1014i-xejd_1	0	0	959	HPSI1014i-xejd
HPSI1014i-xejd_2	0	0	1020	HPSI1014i-xejd
HPSI1113i-bima_1	63	132	2735	HPSI1113i-bima
HPSI1113i-bima_2	52	88	2620	HPSI1113i-bima
HPSI1113i-dons_1	55	100	2981	HPSI1113i-dons
HPSI1113i-eofe_1	626	964	16667	HPSI1113i-eofe
HPSI1113i-hajc_1	45	0	2480	HPSI1113i-hajc
HPSI1113i-hayt_1	54	0	3062	HPSI1113i-hayt
HPSI1113i-hayt_3	72	0	2119	HPSI1113i-hayt
HPSI1113i-ieki_2	55	187	1928	HPSI1113i-ieki
HPSI1113i-ieki_3	55	148	3339	HPSI1113i-ieki
HPSI1113i-oaaz_2	42	77	2685	HPSI1113i-oaaz
HPSI1113i-oaaz_3	62	143	4012	HPSI1113i-oaaz
HPSI1113i-podx_1	83	0	3761	HPSI1113i-podx
HPSI1113i-qolg_1	104	124	2317	HPSI1113i-qolg
HPSI1113i-qolg_3	96	106	2052	HPSI1113i-qolg
HPSI1113i-qorq_1	84	0	2814	HPSI1113i-qorq
HPSI1113i-qorq_2	86	0	2891	HPSI1113i-qorq
HPSI1113i-uofv_1	58	0	3793	HPSI1113i-uofv
HPSI1113i-vuud_2	0	0	1624	HPSI1113i-vuud
HPSI1113i-wahn_1	487	558	11420	HPSI1113i-wahn
HPSI1113i-wahn_2	153	201	2034	HPSI1113i-wahn
HPSI1113i-wetu_2	64	137	3546	HPSI1113i-wetu
HPSI1114i-kuul_1	39	0	1851	HPSI1114i-kuul
HPSI1114i-kuul_2	33	0	1806	HPSI1114i-kuul
HPSI1114i-ualf_2	183	335	13357	HPSI1114i-ualf
HPSI1114i-ualf_6	179	312	12355	HPSI1114i-ualf
HPSI1114i-xiby_4	0	0	1863	HPSI1114i-xiby
HPSI1114i-xiby_5	0	0	1990	HPSI1114i-xiby
HPSI1114i-yair_2	0	0	22962	HPSI1114i-yair
HPSI1114i-ziyn_5	0	0	3341	HPSI1114i-ziyn
HPSI1114i-ziyn_6	169	0	4584	HPSI1114i-ziyn
HPSI1114i-zuuy_4	0	0	7773	HPSI1114i-zuuy
HPSI1114i-zuuy_5	0	0	12766	HPSI1114i-zuuy
HPSI1213i-aegt_2	0	0	2941	HPSI1213i-aegt
HPSI1213i-aegt_3	0	0	2607	HPSI1213i-aegt
HPSI1213i-babk_2	89	0	4858	HPSI1213i-babk
HPSI1213i-hehd_1	48	117	2562	HPSI1213i-hehd
HPSI1213i-hehd_2	30	99	2603	HPSI1213i-hehd
HPSI1213i-nekd_1	51	0	2236	HPSI1213i-nekd
HPSI1213i-nusw_2	67	191	3120	HPSI1213i-nusw
HPSI1213i-pahc_4	99	0	6355	HPSI1213i-pahc
HPSI1213i-pahc_5	96	0	6282	HPSI1213i-pahc
HPSI1213i-tolg_4	34	67	2512	HPSI1213i-tolg
HPSI1213i-tolg_6	23	55	2023	HPSI1213i-tolg
HPSI1213i-xuja_2	50	69	3257	HPSI1213i-xuja
HPSI0213i-koun_2	78	0	0	HPSI0213i-koun
HPSI0213i-nawk_55	39	0	0	HPSI0213i-nawk
HPSI0214i-giju_2	134	0	0	HPSI0214i-giju
HPSI0214i-giju_3	138	0	0	HPSI0214i-giju
HPSI0313i-airc_2	58	0	0	HPSI0313i-airc
HPSI0313i-airc_66	62	0	0	HPSI0313i-airc
HPSI0314i-qonc_2	107	170	0	HPSI0314i-qonc
HPSI0413i-corn_1	305	0	0	HPSI0413i-corn
HPSI0413i-coxy_3	49	0	0	HPSI0413i-coxy
HPSI0413i-coxy_33	49	0	0	HPSI0413i-coxy
HPSI0413i-iakz_1	197	0	0	HPSI0413i-iakz
HPSI0413i-iakz_2	299	0	0	HPSI0413i-iakz
HPSI0413i-ougl_1	594	0	0	HPSI0413i-ougl
HPSI0413i-ougl_3	603	0	0	HPSI0413i-ougl
HPSI0413i-peop_2	44	0	0	HPSI0413i-peop
HPSI0413i-peop_4	39	0	0	HPSI0413i-peop
HPSI0413i-sukz_1	34	0	0	HPSI0413i-sukz
HPSI0413i-uahf_3	408	0	0	HPSI0413i-uahf
HPSI0413i-xekf_1	65	0	0	HPSI0413i-xekf
HPSI0513i-aipt_3	159	0	0	HPSI0513i-aipt
HPSI0513i-aipt_33	152	0	0	HPSI0513i-aipt
HPSI0513i-cehw_3	157	0	0	HPSI0513i-cehw
HPSI0513i-coio_1	183	0	0	HPSI0513i-coio
HPSI0513i-coio_2	184	0	0	HPSI0513i-coio
HPSI0513i-cuau_1	35	0	0	HPSI0513i-cuau
HPSI0513i-cuau_2	28	0	0	HPSI0513i-cuau
HPSI0513i-debk_7	148	0	0	HPSI0513i-debk
HPSI0513i-debk_9	126	0	0	HPSI0513i-debk
HPSI0513i-euir_1	101	0	0	HPSI0513i-euir
HPSI0513i-euir_2	123	0	0	HPSI0513i-euir
HPSI0513i-golb_1	28	0	0	HPSI0513i-golb
HPSI0513i-huls_1	33	0	0	HPSI0513i-huls
HPSI0513i-iasn_3	78	0	0	HPSI0513i-iasn
HPSI0513i-kesz_1	59	0	0	HPSI0513i-kesz
HPSI0513i-leeh_2	443	0	0	HPSI0513i-leeh
HPSI0513i-leeh_3	438	0	0	HPSI0513i-leeh
HPSI0513i-oarz_2	77	0	0	HPSI0513i-oarz
HPSI0513i-oarz_22	82	0	0	HPSI0513i-oarz
HPSI0513i-oeoo_2	50	0	0	HPSI0513i-oeoo
HPSI0513i-oogu_2	50	0	0	HPSI0513i-oogu
HPSI0513i-suzg_3	26	0	0	HPSI0513i-suzg
HPSI0513i-uoxz_4	124	0	0	HPSI0513i-uoxz
HPSI0513i-uoxz_5	29	0	0	HPSI0513i-uoxz
HPSI0513i-veqz_6	58	0	0	HPSI0513i-veqz
HPSI0513i-xegx_1	79	0	0	HPSI0513i-xegx
HPSI0513i-xegx_2	84	0	0	HPSI0513i-xegx
HPSI0513i-zaui_3	197	0	0	HPSI0513i-zaui
HPSI0514i-kuco_1	57	67	0	HPSI0514i-kuco
HPSI0514i-tert_3	89	0	0	HPSI0514i-tert
HPSI0613i-auim_2	38	0	0	HPSI0613i-auim
HPSI0613i-auim_3	36	0	0	HPSI0613i-auim
HPSI0613i-dium_1	30	0	0	HPSI0613i-dium
HPSI0613i-eojr_2	34	0	0	HPSI0613i-eojr
HPSI0613i-eojr_3	36	0	0	HPSI0613i-eojr
HPSI0613i-febc_1	99	0	0	HPSI0613i-febc
HPSI0613i-febc_2	65	0	0	HPSI0613i-febc
HPSI0613i-focm_1	60	0	0	HPSI0613i-focm
HPSI0613i-funp_2	310	0	0	HPSI0613i-funp
HPSI0613i-funp_3	82	0	0	HPSI0613i-funp
HPSI0613i-giuo_4	175	0	0	HPSI0613i-giuo
HPSI0613i-giuo_5	164	0	0	HPSI0613i-giuo
HPSI0613i-hikj_1	105	0	0	HPSI0613i-hikj
HPSI0613i-hikj_2	109	0	0	HPSI0613i-hikj
HPSI0613i-jorr_1	24	0	0	HPSI0613i-jorr
HPSI0613i-liun_2	66	0	0	HPSI0613i-liun
HPSI0613i-liun_22	69	0	0	HPSI0613i-liun
HPSI0613i-nukw_1	69	0	0	HPSI0613i-nukw
HPSI0613i-oefg_2	36	0	0	HPSI0613i-oefg
HPSI0613i-oomz_2	138	0	0	HPSI0613i-oomz
HPSI0613i-oomz_22	138	0	0	HPSI0613i-oomz
HPSI0613i-qanu_1	49	0	0	HPSI0613i-qanu
HPSI0613i-qanu_2	38	0	0	HPSI0613i-qanu
HPSI0613i-qony_1	381	0	0	HPSI0613i-qony
HPSI0613i-qony_2	377	0	0	HPSI0613i-qony
HPSI0613i-riiv_1	25	0	0	HPSI0613i-riiv
HPSI0613i-riiv_3	27	0	0	HPSI0613i-riiv
HPSI0613i-vorx_1	40	0	0	HPSI0613i-vorx
HPSI0613i-vorx_3	51	0	0	HPSI0613i-vorx
HPSI0613i-xavk_3	120	0	0	HPSI0613i-xavk
HPSI0613i-xucm_3	35	0	0	HPSI0613i-xucm
HPSI0613i-zisa_3	43	0	0	HPSI0613i-zisa
HPSI0613i-zisa_33	35	0	0	HPSI0613i-zisa
HPSI0713i-aehn_2	110	0	0	HPSI0713i-aehn
HPSI0713i-aehn_22	107	0	0	HPSI0713i-aehn
HPSI0713i-cicb_2	103	0	0	HPSI0713i-cicb
HPSI0713i-cicb_3	99	0	0	HPSI0713i-cicb
HPSI0713i-dard_1	40	0	0	HPSI0713i-dard
HPSI0713i-dard_2	103	0	0	HPSI0713i-dard
HPSI0713i-darw_1	123	0	0	HPSI0713i-darw
HPSI0713i-darw_2	52	0	0	HPSI0713i-darw
HPSI0713i-foop_1	85	0	0	HPSI0713i-foop
HPSI0713i-foop_2	63	0	0	HPSI0713i-foop
HPSI0713i-nemb_1	152	0	0	HPSI0713i-nemb
HPSI0713i-qimz_1	30	0	0	HPSI0713i-qimz
HPSI0713i-qimz_2	46	0	0	HPSI0713i-qimz
HPSI0713i-ruyv_1	76	0	0	HPSI0713i-ruyv
HPSI0713i-ruyv_3	78	0	0	HPSI0713i-ruyv
HPSI0713i-uimo_1	46	0	0	HPSI0713i-uimo
HPSI0813i-ffdc_1	54	0	0	HPSI0813i-ffdc
HPSI0813i-ffdc_11	52	0	0	HPSI0813i-ffdc
HPSI0813i-ffdj_1	74	0	0	HPSI0813i-ffdj
HPSI0813i-ffdk_3	28	0	0	HPSI0813i-ffdk
HPSI0813i-ffdm_3	450	0	0	HPSI0813i-ffdm
HPSI0813i-ffdr_3	81	0	0	HPSI0813i-ffdr
HPSI0813i-fpdj_3	16	0	0	HPSI0813i-fpdj
HPSI0813i-fpdk_2	22	0	0	HPSI0813i-fpdk
HPSI0813i-fpdl_1	16	0	0	HPSI0813i-fpdl
HPSI0813i-fpdl_2	25	0	0	HPSI0813i-fpdl
HPSI0813i-fpdm_2	21	0	0	HPSI0813i-fpdm
HPSI0813i-fpdr_2	22	0	0	HPSI0813i-fpdr
HPSI0813i-guss_1	144	0	0	HPSI0813i-guss
HPSI0813i-iicq_1	25	0	0	HPSI0813i-iicq
HPSI0813i-iicq_3	40	0	0	HPSI0813i-iicq
HPSI0813i-iill_1	67	0	0	HPSI0813i-iill
HPSI0813i-iill_3	47	0	0	HPSI0813i-iill
HPSI0813i-meqo_2	38	0	0	HPSI0813i-meqo
HPSI0813i-meqo_3	68	0	0	HPSI0813i-meqo
HPSI0813i-piun_3	44	0	0	HPSI0813i-piun
HPSI0813i-robp_3	71	0	0	HPSI0813i-robp
HPSI0813i-uaqe_1	46	0	0	HPSI0813i-uaqe
HPSI0813i-voas_2	45	0	0	HPSI0813i-voas
HPSI0813i-wots_3	438	0	0	HPSI0813i-wots
HPSI0913i-bulb_1	408	0	0	HPSI0913i-bulb
HPSI0913i-ffdl_1	88	0	0	HPSI0913i-ffdl
HPSI0913i-gedo_3	379	0	0	HPSI0913i-gedo
HPSI0913i-gedo_33	382	0	0	HPSI0913i-gedo
HPSI0913i-lofv_3	74	0	0	HPSI0913i-lofv
HPSI0913i-ruql_3	63	0	0	HPSI0913i-ruql
HPSI0913i-vopm_2	71	0	0	HPSI0913i-vopm
HPSI0914i-iezw_2	225	0	0	HPSI0914i-iezw
HPSI1113i-podx_2	87	0	0	HPSI1113i-podx
