## Supplementary material for "Substantial somatic genomic variation and selection for *BCOR* mutations in human induced pluripotent stem cells": Table_S4_ips_summary_muts

### Sheet: Table_S3_ips_summary_muts
ips	a_sub_num	b_disub_num	c_indel_num
HPSI0114i-bezi_1	6321	637	219
HPSI0114i-bezi_3	6751	561	238
HPSI0114i-eipl_1	2500	51	133
HPSI0114i-eipl_3	4541	367	200
HPSI0114i-fikt_3	3125	106	177
HPSI0114i-iisa_1	1783	39	125
HPSI0114i-iisa_3	6146	342	172
HPSI0114i-joxm_1	13421	2129	227
HPSI0114i-kolf_2	7815	923	181
HPSI0114i-kolf_3	3494	114	181
HPSI0114i-lexy_1	3040	168	198
HPSI0114i-lexy_2	2220	5	128
HPSI0114i-oevr_3	2187	14	151
HPSI0114i-rozh_4	1768	42	61
HPSI0114i-rozh_5	3559	140	206
HPSI0114i-vabj_3	1799	97	87
HPSI0114i-vass_1	12870	2199	326
HPSI0114i-wegi_1	3681	212	247
HPSI0114i-zapk_2	7463	877	210
HPSI0114i-zapk_3	7344	870	206
HPSI0114i-zoxy_3	2286	12	134
HPSI0115i-aion_2	12058	1950	299
HPSI0115i-aion_3	12518	2026	323
HPSI0115i-aoxv_1	8598	968	294
HPSI0115i-aoxv_3	8458	956	265
HPSI0115i-bimq_4	2285	66	180
HPSI0115i-bimq_5	1879	28	168
HPSI0115i-boqx_1	4098	302	233
HPSI0115i-boqx_2	4124	304	227
HPSI0115i-gifk_1	1740	55	93
HPSI0115i-gost_2	1906	22	79
HPSI0115i-hecn_3	2385	24	188
HPSI0115i-hecn_6	1920	16	156
HPSI0115i-iiyk_2	1845	34	133
HPSI0115i-iiyk_4	2348	35	85
HPSI0115i-iuad_2	3355	268	152
HPSI0115i-iuad_3	2080	85	134
HPSI0115i-kozf_1	1251	3	79
HPSI0115i-kozf_2	2442	20	171
HPSI0115i-melw_1	2582	68	159
HPSI0115i-melw_2	2489	65	128
HPSI0115i-paim_1	999	39	62
HPSI0115i-paim_3	1065	56	58
HPSI0115i-payf_1	3347	109	226
HPSI0115i-payf_2	3364	110	229
HPSI0115i-qoog_4	3722	108	233
HPSI0115i-qoog_6	1613	10	103
HPSI0115i-rakz_6	2347	23	184
HPSI0115i-rehy_2	1567	7	157
HPSI0115i-rehy_3	1706	47	118
HPSI0115i-sehp_2	1644	48	141
HPSI0115i-sehp_3	2212	72	127
HPSI0115i-timk_2	1126	15	74
HPSI0115i-timk_4	1216	13	72
HPSI0115i-uolo_5	10580	2137	154
HPSI0115i-uupc_2	1229	5	97
HPSI0115i-vazt_1	2193	9	104
HPSI0115i-vazt_2	2001	65	135
HPSI0115i-vehl_2	968	14	75
HPSI0115i-vehl_3	1089	19	70
HPSI0115i-yaqw_1	9232	1101	496
HPSI0115i-yaqw_3	7088	799	330
HPSI0115i-zihe_1	2283	23	158
HPSI0214i-datg_2	6987	867	237
HPSI0214i-eiwy_1	20640	3056	286
HPSI0214i-feec_2	5855	719	180
HPSI0214i-feec_3	2019	49	113
HPSI0214i-fiau_1	1938	50	117
HPSI0214i-heja_1	2354	77	125
HPSI0214i-heja_2	5027	489	188
HPSI0214i-heth_1	4401	297	233
HPSI0214i-kehc_2	3663	111	202
HPSI0214i-kucg_2	2989	120	212
HPSI0214i-pelm_1	1904	14	104
HPSI0214i-pelm_3	2031	13	98
HPSI0214i-poih_2	6098	538	249
HPSI0214i-poih_4	6000	537	237
HPSI0214i-rayr_1	1880	97	68
HPSI0214i-wibj_1	914	2	34
HPSI0214i-wibj_2	1924	48	37
HPSI0215i-deyz_2	2907	114	184
HPSI0215i-deyz_3	2137	24	146
HPSI0215i-fawm_2	4514	331	275
HPSI0215i-fawm_4	1540	48	89
HPSI0215i-hipn_1	1921	11	128
HPSI0215i-hipn_2	2168	30	121
HPSI0215i-oilg_1	5581	733	152
HPSI0215i-oilg_3	5700	764	166
HPSI0215i-romx_1	1284	95	82
HPSI0215i-romx_2	1280	91	79
HPSI0215i-uiao_1	3097	99	229
HPSI0215i-uiao_2	5962	500	324
HPSI0215i-yoch_6	1722	0	101
HPSI0215i-zett_5	4153	249	218
HPSI0314i-bipt_1	2878	159	157
HPSI0314i-bubh_1	937	4	48
HPSI0314i-bubh_3	17671	1659	331
HPSI0314i-cuhk_1	2310	115	115
HPSI0314i-cuhk_2	2381	116	125
HPSI0314i-fafq_1	4667	474	195
HPSI0314i-hoik_1	3052	116	182
HPSI0314i-qaqx_1	1957	70	115
HPSI0314i-qonc_1	6217	533	307
HPSI0314i-sojd_2	1813	36	108
HPSI0314i-sojd_3	1937	36	132
HPSI0314i-wigw_2	2561	54	180
HPSI0314i-xagu_1	3741	241	182
HPSI0314i-xugn_1	1517	68	76
HPSI0314i-xugn_2	1437	64	70
HPSI0414i-ceik_1	29744	4996	584
HPSI0414i-ceik_2	7999	853	191
HPSI0414i-gesg_2	4363	259	194
HPSI0414i-mita_2	6107	537	240
HPSI0414i-naju_1	4881	339	188
HPSI0414i-oaqd_2	2915	146	155
HPSI0414i-oaqd_3	2888	160	185
HPSI0414i-oikd_2	1795	119	128
HPSI0414i-oikd_5	1819	119	126
HPSI0414i-sebn_3	8728	1152	288
HPSI0414i-sebn_4	8711	1167	309
HPSI0414i-seru_1	3055	73	202
HPSI0414i-seru_7	3075	71	193
HPSI0414i-uawq_2	15076	2529	279
HPSI0414i-xojn_3	16763	2002	303
HPSI0514i-fiaj_1	1422	7	100
HPSI0514i-fiaj_3	1328	10	83
HPSI0514i-kuco_5	2878	96	196
HPSI0514i-lako_1	1875	13	137
HPSI0514i-lako_2	5348	565	265
HPSI0514i-letw_1	4440	260	185
HPSI0514i-letw_5	1818	10	140
HPSI0514i-naah_2	2536	134	107
HPSI0514i-naah_4	2442	133	101
HPSI0514i-oekw_2	3719	151	203
HPSI0514i-oupf_5	2503	163	127
HPSI0514i-oupf_6	2709	87	152
HPSI0514i-puie_4	1805	103	78
HPSI0514i-puie_5	3122	102	170
HPSI0514i-qihv_1	2561	87	182
HPSI0514i-rutc_2	2511	62	210
HPSI0514i-sohd_2	2273	64	91
HPSI0514i-sohd_3	2141	74	90
HPSI0514i-suul_1	4795	454	236
HPSI0514i-suul_2	4825	448	247
HPSI0514i-tert_1	1274	0	73
HPSI0514i-toco_5	2194	24	154
HPSI0514i-vuna_3	3186	243	67
HPSI0514i-wiii_2	2399	61	95
HPSI0514i-wiii_3	2252	65	97
HPSI0514i-xufp_1	958	0	39
HPSI0514i-xufp_2	3162	259	191
HPSI0514i-yelp_3	5004	684	202
HPSI0514i-yelp_4	4977	670	196
HPSI0514i-yewo_4	1233	27	74
HPSI0614i-ciwj_1	13744	3163	330
HPSI0614i-ciwj_2	13876	3171	339
HPSI0614i-denw_6	1853	1	141
HPSI0614i-juzt_4	3917	232	271
HPSI0614i-kegd_2	1562	2	117
HPSI0614i-lepk_1	3176	195	202
HPSI0614i-lepk_4	1299	26	93
HPSI0614i-liqa_1	1075	3	55
HPSI0614i-liqa_6	943	5	55
HPSI0614i-lirf_5	2341	121	89
HPSI0614i-lirf_6	2332	128	88
HPSI0614i-miaj_4	3560	225	197
HPSI0614i-miaj_6	3548	221	201
HPSI0614i-oicx_2	2043	79	108
HPSI0614i-oicx_6	2265	91	206
HPSI0614i-paab_3	5937	683	208
HPSI0614i-paab_4	5988	649	201
HPSI0614i-puhk_2	2242	29	187
HPSI0614i-puhk_5	1442	11	115
HPSI0614i-qunz_2	4215	221	194
HPSI0614i-qunz_3	4162	221	184
HPSI0614i-uevq_4	1751	66	60
HPSI0614i-uevq_6	1480	53	60
HPSI0614i-uilk_2	1660	110	77
HPSI0614i-uilk_3	1775	127	85
HPSI0614i-voce_1	1368	30	91
HPSI0614i-voce_2	1376	26	95
HPSI0614i-wihj_1	4396	327	221
HPSI0614i-wihj_4	3888	306	218
HPSI0714i-burb_1	7922	1180	212
HPSI0714i-burb_3	7348	1086	183
HPSI0714i-iudw_1	8570	844	285
HPSI0714i-iudw_4	4236	260	220
HPSI0714i-jilk_3	4862	355	234
HPSI0714i-jilk_4	4579	354	240
HPSI0714i-keui_1	1178	13	46
HPSI0714i-keui_4	1424	18	78
HPSI0714i-kute_4	1985	51	142
HPSI0714i-kute_5	2422	68	137
HPSI0714i-nufh_3	2014	68	136
HPSI0714i-nufh_4	2074	75	124
HPSI0714i-oatm_1	2101	194	96
HPSI0714i-oatm_2	2209	195	111
HPSI0714i-pipw_4	8435	843	268
HPSI0714i-pipw_5	3212	125	161
HPSI0715i-aowh_2	2125	188	44
HPSI0715i-meue_4	2511	30	130
HPSI0715i-meue_5	8408	999	256
HPSI0715i-zaie_1	2611	9	170
HPSI0715i-zaie_5	2838	13	172
HPSI0814i-bokz_5	36555	7735	414
HPSI0814i-bokz_6	37120	7864	428
HPSI0814i-doao_1	7763	1503	188
HPSI0814i-doao_2	8329	1590	239
HPSI0814i-siqu_11	4751	317	209
HPSI0814i-siqu_4	4567	296	232
HPSI0814i-uepz_3	2046	15	98
HPSI0814i-uepz_4	1741	14	126
HPSI0913i-diku_1	2349	51	175
HPSI0913i-eika_2	3949	469	121
HPSI0913i-lise_1	1574	33	89
HPSI0913i-lise_3	2954	200	99
HPSI0913i-oapg_5	2247	25	112
HPSI0913i-xomm_1	6353	737	165
HPSI0913i-xomm_2	2249	113	91
HPSI0913i-xomm_3	1382	27	85
HPSI0914i-euts_1	2616	104	169
HPSI0914i-euts_3	11858	1847	335
HPSI0914i-gine_2	9873	1190	239
HPSI0914i-jejf_2	1720	8	109
HPSI0914i-jejf_3	1838	3	83
HPSI0914i-kajh_2	792	1	55
HPSI0914i-kajh_3	1115	0	83
HPSI0914i-laey_4	4073	300	245
HPSI0914i-laey_6	5763	446	236
HPSI0914i-ouvb_2	7161	714	269
HPSI0914i-qehq_3	1938	19	160
HPSI0914i-qehq_7	7104	452	295
HPSI0914i-rejf_2	2315	42	162
HPSI0914i-suop_2	5548	552	236
HPSI0914i-suop_5	3220	360	114
HPSI0914i-vaka_5	3278	195	248
HPSI0914i-yuvg_2	7316	1053	221
HPSI0914i-zerv_7	5530	497	183
HPSI0914i-zerv_8	19509	3601	366
HPSI1013i-cups_3	1733	30	58
HPSI1013i-garx_2	23556	4517	475
HPSI1013i-hiaf_1	1759	6	90
HPSI1013i-hiaf_2	1930	10	117
HPSI1013i-jogf_2	1127	60	56
HPSI1013i-jufd_2	1637	3	86
HPSI1013i-jufd_3	1478	4	81
HPSI1013i-kuxp_1	1854	204	63
HPSI1013i-pamv_1	2012	5	156
HPSI1013i-pamv_3	1833	5	137
HPSI1013i-sebz_1	5211	319	204
HPSI1013i-sita_1	2164	25	157
HPSI1013i-woci_1	3966	209	191
HPSI1013i-woci_2	1815	13	117
HPSI1013i-wopl_1	1183	1	78
HPSI1013i-wuye_2	1627	4	119
HPSI1013i-wuye_3	1817	36	112
HPSI1013i-yemz_1	1764	19	98
HPSI1013i-yemz_3	1673	18	88
HPSI1013i-zagm_1	6028	444	296
HPSI1014i-babz_3	2497	130	190
HPSI1014i-bilx_1	4037	414	158
HPSI1014i-bilx_2	4816	400	219
HPSI1014i-eesb_1	2893	68	138
HPSI1014i-juuy_2	8741	1213	354
HPSI1014i-kefb_1	11286	1469	340
HPSI1014i-nosn_1	1002	8	57
HPSI1014i-nosn_6	13659	2307	402
HPSI1014i-qayj_3	1381	28	70
HPSI1014i-qayj_4	1205	0	19
HPSI1014i-quls_2	2505	165	150
HPSI1014i-riun_1	2076	18	152
HPSI1014i-roug_3	2665	15	199
HPSI1014i-sehl_6	6826	515	256
HPSI1014i-tixi_4	27237	4335	641
HPSI1014i-toss_3	692	13	44
HPSI1014i-tuju_1	9258	1097	337
HPSI1014i-tuju_4	2074	33	176
HPSI1014i-vils_1	2025	62	99
HPSI1014i-xejd_1	839	26	25
HPSI1014i-xejd_2	908	21	17
HPSI1113i-bima_1	2479	70	81
HPSI1113i-bima_2	2337	56	98
HPSI1113i-dons_1	2686	45	190
HPSI1113i-eofe_1	10827	2054	145
HPSI1113i-hajc_1	2263	32	124
HPSI1113i-hayt_1	2528	88	147
HPSI1113i-hayt_3	1690	32	49
HPSI1113i-ieki_2	1654	74	98
HPSI1113i-ieki_3	2244	90	108
HPSI1113i-oaaz_2	2472	28	146
HPSI1113i-oaaz_3	3589	157	215
HPSI1113i-podx_1	3327	187	119
HPSI1113i-qolg_1	1939	244	67
HPSI1113i-qolg_3	1709	208	61
HPSI1113i-qorq_1	1351	73	72
HPSI1113i-qorq_2	1593	72	100
HPSI1113i-uofv_1	3070	141	213
HPSI1113i-vuud_2	1524	1	73
HPSI1113i-wahn_1	6982	696	343
HPSI1113i-wahn_2	1803	87	38
HPSI1113i-wetu_2	2959	160	135
HPSI1114i-kuul_1	1629	12	118
HPSI1114i-kuul_2	1599	12	104
HPSI1114i-ualf_2	9930	1357	352
HPSI1114i-ualf_6	9144	1295	312
HPSI1114i-xiby_4	1598	107	75
HPSI1114i-xiby_5	1716	117	65
HPSI1114i-yair_2	13651	1644	484
HPSI1114i-ziyn_5	2823	40	154
HPSI1114i-ziyn_6	3979	161	84
HPSI1114i-zuuy_4	4939	109	314
HPSI1114i-zuuy_5	9436	566	363
HPSI1213i-aegt_2	2615	73	191
HPSI1213i-aegt_3	2366	38	165
HPSI1213i-babk_2	3492	131	165
HPSI1213i-hehd_1	2358	17	177
HPSI1213i-hehd_2	2377	48	189
HPSI1213i-nekd_1	1861	46	95
HPSI1213i-nusw_2	2239	14	131
HPSI1213i-pahc_4	4856	555	193
HPSI1213i-pahc_5	4814	573	191
HPSI1213i-tolg_4	2250	35	134
HPSI1213i-tolg_6	1813	9	142
HPSI1213i-xuja_2	2957	88	190
